# Transcriptional signatures of participant-derived neural progenitor cells and neurons implicate altered Wnt signaling in Phelan McDermid syndrome and autism

**DOI:** 10.1101/855163

**Authors:** Michael S. Breen, Andrew Browne, Gabriel E. Hoffman, Sofia Stathopoulos, Kristen Brennand, Joseph D. Buxbaum, Elodie Drapeau

## Abstract

**Background:** Phelan-McDermid syndrome (PMS) is a rare genetic disorder with high risk of autism spectrum disorder (ASD), intellectual disability and language delay, and is caused by 22q13.3 deletions or mutations in the *SHANK3* gene. To date, the molecular and pathway changes resulting from *SHANK3* haploinsufficiency in PMS remain poorly understood. Uncovering these mechanisms is critical for understanding pathobiology of PMS and, ultimately, for the development of new therapeutic interventions.

**Methods:** We developed human induced pluripotent stem cell (hiPSC)-based models of PMS by reprogramming peripheral blood samples from individuals with PMS (*n*=7) and their unaffected siblings (*n*=6). For each participant, up to three hiPSC clones were generated and differentiated into induced neural progenitor cells (iNPCs; *n*=32) and induced forebrain neurons (iNeurons; *n*=42). Genome-wide RNA-sequencing was applied to explore transcriptional differences between PMS probands and unaffected siblings.

**Results:** Transcriptome analyses identified 391 differentially expressed genes (DEGs) in iNPCs and 82 DEGs in iNeurons, when comparing cells from PMS probands and unaffected siblings (FDR <5%). Genes under-expressed in PMS were implicated in Wnt signaling, embryonic development and protein translation, while over-expressed genes were enriched for pre- and post-synaptic density genes, regulation of synaptic plasticity, and G-protein-gated potassium channel activity. Gene co-expression network analysis identified two modules in iNeurons that were over-expressed in PMS, implicating postsynaptic signaling and GDP binding, and both modules harbored a significant enrichment of genetic risk loci for developmental delay and intellectual disability. Finally, PMS-associated genes were integrated with other ASD iPSC transcriptome findings and several points of convergence were identified, indicating altered Wnt signaling, extracellular matrix and glutamatergic synapses.

**Limitations:** Given the rarity of the condition, we could not carry out experimental validation in independent biological samples. In addition, functional and morphological phenotypes caused by loss of *SHANK3* were not characterized here.

**Conclusions:** This is the largest human neural sample analyzed in PMS. Genome-wide RNA-sequencing in hiPSC-derived neural cells from individuals with PMS revealed both shared and distinct transcriptional signatures across iNPCs and iNeurons, including many genes implicated in risk for ASD, as well as specific neurobiological pathways, including the Wnt pathway.
