## Supplementary material for "Transcriptional signatures of participant-derived neural progenitor cells and neurons implicate altered Wnt signaling in Phelan McDermid syndrome and autism": Table S3

### Sheet: description
Pathway level findings based on REACTOME and MSigDB gene sets

### Sheet: REACTOME
		iNPCs			iNeurons
	NGenes	Direction	PValue	FDR	Direction	PValue	FDR
Peptide_chain_elongation_R-HSA-156902	82	Up	0.052671	0.496161	Down	1.76121e-05	0.00298232
SRP-dependent_cotranslational_protein_targeting_to_membrane_R-HSA-1799339	104	Up	0.0377944	0.432093	Down	3.63734e-05	0.00346246
Viral_mRNA_Translation_R-HSA-192823	82	Up	0.0390291	0.43897	Down	2.89227e-05	0.00346246
Eukaryotic_Translation_Termination_R-HSA-72764	85	Up	0.0398801	0.43897	Down	4.31671e-05	0.00346246
Eukaryotic_Translation_Elongation_R-HSA-156842	85	Up	0.0466953	0.476041	Down	3.28917e-05	0.00346246
Formation_of_a_pool_of_free_40S_subunits_R-HSA-72689	94	Up	0.064564	0.512908	Down	4.05761e-05	0.00346246
Selenocysteine_synthesis_R-HSA-2408557	85	Up	0.0825367	0.550577	Down	3.7563e-05	0.00346246
GTP_hydrolysis_and_joining_of_the_60S_ribosomal_subunit_R-HSA-72706	105	Up	0.181647	0.61316	Down	3.67406e-05	0.00346246
3'_-UTR-mediated_translational_regulation_R-HSA-157279	104	Up	0.221431	0.649494	Down	4.27688e-05	0.00346246
L13a-mediated_translational_silencing_of_Ceruloplasmin_expression_R-HSA-156827	104	Up	0.221431	0.649494	Down	4.27688e-05	0.00346246
Nonsense_Mediated_Decay_(NMD)_independent_of_the_Exon_Junction_Complex_(EJC)_R-HSA-975956	87	Up	0.0594293	0.509282	Down	0.000107105	0.00777277
Cap-dependent_Translation_Initiation_R-HSA-72737	112	Up	0.253282	0.672479	Down	0.000207235	0.0107898
Eukaryotic_Translation_Initiation_R-HSA-72613	112	Up	0.253282	0.672479	Down	0.000207235	0.0107898
Selenoamino_acid_metabolism_R-HSA-2408522	106	Up	0.368395	0.780769	Down	0.000205045	0.0107898
Influenza_Viral_RNA_Transcription_and_Replication_R-HSA-168273	125	Up	0.508826	0.851219	Down	0.000212398	0.0107898
Translation_R-HSA-72766	146	Up	0.144791	0.572752	Down	0.00028909	0.0142121
Collagen_biosynthesis_and_modifying_enzymes_R-HSA-1650814	55	Down	0.00218423	0.280859	Down	0.000317968	0.0146843
Negative_regulation_of_TCF-dependent_signaling_by_WNT_ligand_antagonists_R-HSA-3772470	11	Up	0.437948	0.81045	Down	0.000449581	0.0175682
Intraflagellar_transport_R-HSA-5620924	39	Up	0.106612	0.556506	Down	0.000699736	0.0248
Collagen_formation_R-HSA-1474290	67	Down	0.00461783	0.280859	Down	0.000873268	0.0284029
RNF_mutants_show_enhanced_WNT_signaling_and_proliferation_R-HSA-5340588	7	Down	0.493852	0.839031	Down	0.00104925	0.0326338
Activation_of_anterior_HOX_genes_in_hindbrain_development_during_early_embryogenesis_R-HSA-5617472	67	Down	0.380043	0.780769	Down	0.0010981	0.0328138
Activation_of_HOX_genes_during_differentiation_R-HSA-5619507	67	Down	0.380043	0.780769	Down	0.0010981	0.0328138
Gamma-carboxylation_of_protein_precursors_R-HSA-159740	5	Down	0.225811	0.649494	Down	0.00112519	0.0329768
Gamma-carboxylation,_transport,_and_amino-terminal_cleavage_of_proteins_R-HSA-159854	6	Down	0.148897	0.578926	Down	0.00131971	0.033934
Regulation_of_FZD_by_ubiquitination_R-HSA-4641263	18	Down	0.371259	0.780769	Down	0.00121796	0.033934
Regulation_of_Complement_cascade_R-HSA-977606	7	Down	0.438213	0.81045	Down	0.00128362	0.033934
Influenza_Life_Cycle_R-HSA-168255	133	Up	0.517421	0.858976	Down	0.00128797	0.033934
Assembly_of_collagen_fibrils_and_other_multimeric_structures_R-HSA-2022090	38	Down	0.183218	0.614528	Down	0.00179033	0.0407233
Nonsense_Mediated_Decay_(NMD)_enhanced_by_the_Exon_Junction_Complex_(EJC)_R-HSA-975957	103	Up	0.0600482	0.509282	Down	0.00226906	0.0416631
Nonsense-Mediated_Decay_(NMD)_R-HSA-927802	103	Up	0.0600482	0.509282	Down	0.00226906	0.0416631
Terminal_pathway_of_complement_R-HSA-166665	3	Down	0.377665	0.780769	Down	0.00209867	0.0416631
Post-translational_modification:_synthesis_of_GPI-anchored_proteins_R-HSA-163125	24	Down	0.436351	0.81045	Down	0.00289816	0.0447004
Ribosomal_scanning_and_start_codon_recognition_R-HSA-72702	56	Up	0.412697	0.809733	Down	0.00323364	0.0460862
Cholesterol_biosynthesis_R-HSA-191273	22	Up	2.91808e-06	0.00443256	Up	2.63132e-06	0.00204033
GABA_synthesis,_release,_reuptake_and_degradation_R-HSA-888590	17	Up	0.0028497	0.280859	Up	5.3593e-06	0.00204033
Transmission_across_Chemical_Synapses_R-HSA-112315	171	Up	0.0608097	0.509282	Up	7.25756e-06	0.00204033
Activation_of_G_protein_gated_Potassium_channels_R-HSA-1296041	18	Up	0.0819494	0.550577	Up	8.03279e-06	0.00204033
G_protein_gated_Potassium_channels_R-HSA-1296059	18	Up	0.0819494	0.550577	Up	8.03279e-06	0.00204033
Inhibition__of_voltage_gated_Ca2+_channels_via_Gbeta/gamma_subunits_R-HSA-997272	18	Up	0.0819494	0.550577	Up	8.03279e-06	0.00204033
Neuronal_System_R-HSA-112316	230	Up	0.0136876	0.304333	Up	1.19038e-05	0.00259164
GABA_receptor_activation_R-HSA-977443	34	Up	0.340206	0.760115	Up	1.42463e-05	0.00271392
Inwardly_rectifying_K+_channels_R-HSA-1296065	23	Up	0.0220409	0.371419	Up	3.05358e-05	0.00346246
Neurotransmitter_Receptor_Binding_And_Downstream_Transmission_In_The__Postsynaptic_Cell_R-HSA-112314	108	Up	0.0839608	0.550577	Up	4.88198e-05	0.00372007
SALM_protein_interactions_at_the_synapse_R-HSA-8849932	20	Up	0.0105132	0.304333	Up	0.000119175	0.00825558
PTK6_Regulates_RHO_GTPases,_RAS_GTPase_and_MAP_kinases_R-HSA-8849471	24	Up	0.115851	0.57103	Up	0.000159146	0.0105452
Phase_0_-_rapid_depolarisation_R-HSA-5576892	35	Up	0.032729	0.414314	Up	0.00017493	0.0107898
Activation_of_GABAB_receptors_R-HSA-991365	30	Up	0.253395	0.672479	Up	0.000185933	0.0107898
GABA_B_receptor_activation_R-HSA-977444	30	Up	0.253395	0.672479	Up	0.000185933	0.0107898
Interaction_between_L1_and_Ankyrins_R-HSA-445095	25	Up	0.0450371	0.465383	Up	0.000304708	0.0145117
Unblocking_of_NMDA_receptor,_glutamate_binding_and_activation_R-HSA-438066	15	Up	0.00622168	0.286386	Up	0.000348886	0.0151915
Phase_1_-_inactivation_of_fast_Na+_channels_R-HSA-5576894	20	Up	0.677893	0.923314	Up	0.00034761	0.0151915
Potassium_Channels_R-HSA-1296071	64	Up	0.00554692	0.280859	Up	0.000436227	0.017495
Negative_regulation_of_MAPK_pathway_R-HSA-5675221	39	Up	0.0614391	0.509978	Up	0.000418746	0.017495
GABA_A_receptor_activation_R-HSA-977441	3	Up	0.774457	0.94642	Up	0.000428776	0.017495
Glutamate_Binding,_Activation_of_AMPA_Receptors_and_Synaptic_Plasticity_R-HSA-399721	29	Up	0.11624	0.57103	Up	0.000564729	0.0209914
Trafficking_of_AMPA_receptors_R-HSA-399719	29	Up	0.11624	0.57103	Up	0.000564729	0.0209914
Regulation_of_RAS_by_GAPs_R-HSA-5658442	61	Up	0.0202168	0.361287	Up	0.000649411	0.0235643
Signaling_by_Insulin_receptor_R-HSA-74752	255	Up	0.0575768	0.506403	Up	0.000863089	0.0284029
Platelet_sensitization_by_LDL_R-HSA-432142	13	Up	0.127257	0.57103	Up	0.000875942	0.0284029
Neurotransmitter_Release_Cycle_R-HSA-112310	46	Up	0.289868	0.704494	Up	0.000843017	0.0284029
Signalling_to_ERKs_R-HSA-187687	202	Up	0.0947546	0.550577	Up	0.000947437	0.0300811
RAF_activation_R-HSA-5673000	25	Up	0.012712	0.304333	Up	0.00135825	0.033934
L1CAM_interactions_R-HSA-373760	88	Up	0.0266507	0.383116	Up	0.00125757	0.033934
Signaling_by_EGFR_R-HSA-177929	291	Up	0.0828977	0.550577	Up	0.0013414	0.033934
Activation_of_NMDA_receptor_upon_glutamate_binding_and_postsynaptic_events_R-HSA-442755	35	Up	0.0966475	0.550577	Up	0.00120576	0.033934
Ethanol_oxidation_R-HSA-71384	6	Up	0.671056	0.920278	Up	0.00135132	0.033934
Interleukin_receptor_SHC_signaling_R-HSA-912526	194	Up	0.110458	0.570698	Up	0.00152388	0.0374579
Interleukin-3,_5_and_GM-CSF_signaling_R-HSA-512988	205	Up	0.114676	0.57103	Up	0.00161971	0.0391815
Signalling_to_RAS_R-HSA-167044	196	Up	0.112503	0.57103	Up	0.00173127	0.0399766
Interleukin-2_signaling_R-HSA-451927	199	Up	0.115669	0.57103	Up	0.00170404	0.0399766
IRS-mediated_signalling_R-HSA-112399	232	Up	0.150393	0.579815	Up	0.00171084	0.0399766
FRS-mediated_FGFR1_signaling_R-HSA-5654693	187	Up	0.101891	0.550577	Up	0.00191396	0.0410827
FRS-mediated_FGFR2_signaling_R-HSA-5654700	187	Up	0.101891	0.550577	Up	0.00191396	0.0410827
FRS-mediated_FGFR3_signaling_R-HSA-5654706	187	Up	0.101891	0.550577	Up	0.00191396	0.0410827
FRS-mediated_FGFR4_signaling_R-HSA-5654712	187	Up	0.101891	0.550577	Up	0.00191396	0.0410827
Ephrin_signaling_R-HSA-3928664	19	Up	0.000283012	0.214948	Up	0.0020257	0.0416631
Prolonged_ERK_activation_events_R-HSA-169893	192	Up	0.103314	0.550577	Up	0.0020446	0.0416631
GRB2_events_in_EGFR_signaling_R-HSA-179812	186	Up	0.104026	0.550577	Up	0.00223499	0.0416631
RAF/MAP_kinase_cascade_R-HSA-5673001	186	Up	0.104026	0.550577	Up	0.00223499	0.0416631
SHC1_events_in_EGFR_signaling_R-HSA-180336	186	Up	0.104026	0.550577	Up	0.00223499	0.0416631
SHC1_events_in_ERBB4_signaling_R-HSA-1250347	186	Up	0.104026	0.550577	Up	0.00223499	0.0416631
SOS-mediated_signalling_R-HSA-112412	186	Up	0.104026	0.550577	Up	0.00223499	0.0416631
Insulin_receptor_signalling_cascade_R-HSA-74751	234	Up	0.130609	0.57103	Up	0.00202875	0.0416631
Dopamine_Neurotransmitter_Release_Cycle_R-HSA-212676	22	Up	0.243996	0.668782	Up	0.00214236	0.0416631
Frs2-mediated_activation_R-HSA-170968	190	Up	0.119545	0.57103	Up	0.0023511	0.0426557
Creatine_metabolism_R-HSA-71288	6	Up	0.11126	0.570961	Up	0.00243458	0.0431431
p38MAPK_events_R-HSA-171007	13	Up	0.378223	0.780769	Up	0.00241005	0.0431431
Ras_activation_uopn_Ca2+_infux_through_NMDA_receptor_R-HSA-442982	14	Up	0.0054167	0.280859	Up	0.0024719	0.0433009
alpha-linolenic_(omega3)_and_linoleic_(omega6)_acid_metabolism_R-HSA-2046104	12	Up	0.0527161	0.496161	Up	0.00261352	0.0435329
alpha-linolenic_acid_(ALA)_metabolism_R-HSA-2046106	12	Up	0.0527161	0.496161	Up	0.00261352	0.0435329
IGF1R_signaling_cascade_R-HSA-2428924	235	Up	0.184884	0.614528	Up	0.00262797	0.0435329
IRS-related_events_triggered_by_IGF1R_R-HSA-2428928	235	Up	0.184884	0.614528	Up	0.00262797	0.0435329
Signaling_by_Type_1_Insulin-like_Growth_Factor_1_Receptor_(IGF1R)_R-HSA-2404192	235	Up	0.184884	0.614528	Up	0.00262797	0.0435329
Metabolism_of_polyamines_R-HSA-351202	72	Up	0.0173358	0.344653	Up	0.00293949	0.0447004
EGFR_downregulation_R-HSA-182971	27	Up	0.0567742	0.506403	Up	0.00298865	0.0447004
FCERI_mediated_MAPK_activation_R-HSA-2871796	201	Up	0.0645262	0.512908	Up	0.00288089	0.0447004
ARMS-mediated_activation_R-HSA-170984	189	Up	0.0926969	0.550577	Up	0.00278773	0.0447004
Signalling_to_p38_via_RIT_and_RIN_R-HSA-187706	188	Up	0.0937529	0.550577	Up	0.00272828	0.0447004
MAPK_family_signaling_cascades_R-HSA-5683057	229	Up	0.117139	0.57103	Up	0.00299176	0.0447004
VEGFA-VEGFR2_Pathway_R-HSA-4420097	261	Up	0.134356	0.572535	Up	0.00289881	0.0447004
Signaling_by_VEGF_R-HSA-194138	267	Up	0.142234	0.572535	Up	0.00291512	0.0447004
DSCAM_interactions_R-HSA-376172	10	Up	0.64177	0.914013	Up	0.00277221	0.0447004
NGF_signalling_via_TRKA_from_the_plasma_membrane_R-HSA-187037	307	Up	0.164575	0.595211	Up	0.00309374	0.0457754
MAPK1/MAPK3_signaling_R-HSA-5684996	191	Up	0.0998632	0.550577	Up	0.00316599	0.0460862
Gastrin-CREB_signalling_pathway_via_PKC_and_MAPK_R-HSA-881907	282	Up	0.102481	0.550577	Up	0.00323571	0.0460862
Serotonin_Neurotransmitter_Release_Cycle_R-HSA-181429	17	Up	0.308598	0.730157	Up	0.00320376	0.0460862
Signaling_by_Leptin_R-HSA-2586552	193	Up	0.114486	0.57103	Up	0.00344866	0.0486644

### Sheet: MsigDB
		iNPCs			iNeurons
Term	NGenes	Direction	PValue	FDR	Direction	PValue	FDR
GO_EMBRYONIC_SKELETAL_SYSTEM_MORPHOGENESIS	69	Down	0.000153025	0.13866	Down	1.68342e-06	0.00955081
GO_NEGATIVE_REGULATION_OF_KERATINOCYTE_DIFFERENTIATION	2	Down	0.657434	0.981722	Down	2.04213e-06	0.00955081
GO_BMP_SIGNALING_PATHWAY_INVOLVED_IN_HEART_DEVELOPMENT	6	Down	0.00820223	0.473525	Down	4.94371e-06	0.0114606
GO_EMBRYONIC_SKELETAL_SYSTEM_DEVELOPMENT	90	Down	0.00018821	0.163437	Down	6.93053e-06	0.0120499
GO_TENDON_DEVELOPMENT	4	Down	0.132679	0.839964	Down	9.26593e-06	0.0141256
GO_SKELETAL_SYSTEM_MORPHOGENESIS	176	Down	0.003476	0.403602	Down	2.00306e-05	0.0181704
REACTOME_SRP_DEPENDENT_COTRANSLATIONAL_PROTEIN_TARGETING_TO_MEMBRANE	107	Up	0.057063	0.733263	Down	2.78716e-05	0.0187585
GO_EXTRACELLULAR_MATRIX_COMPONENT	39	Down	0.0129098	0.529364	Down	4.65188e-05	0.0232382
GO_ENDOCARDIAL_CUSHION_FORMATION	21	Down	0.0130468	0.529364	Down	3.94058e-05	0.0232382
GO_ENDOPLASMIC_RETICULUM_LUMEN	232	Down	0.0931933	0.784289	Down	4.49535e-05	0.0232382
GO_ENDOTHELIAL_CELL_ACTIVATION	8	Down	0.166724	0.877568	Down	5.51913e-05	0.0244276
GO_EXTRACELLULAR_MATRIX_STRUCTURAL_CONSTITUENT	108	Down	0.0174327	0.553802	Down	5.86752e-05	0.0245704
GO_MESENCHYME_MORPHOGENESIS	38	Down	0.0605464	0.739877	Down	5.88822e-05	0.0245704
GO_COTRANSLATIONAL_PROTEIN_TARGETING_TO_MEMBRANE	97	Up	0.0666886	0.751299	Down	6.18282e-05	0.0252938
GO_CARDIAC_SEPTUM_MORPHOGENESIS	61	Down	0.137414	0.846844	Down	9.30372e-05	0.034663
GO_PHARYNGEAL_SYSTEM_DEVELOPMENT	16	Down	0.059818	0.738335	Down	9.95391e-05	0.0358702
GO_COLLAGEN_TRIMER	54	Down	0.00369824	0.411647	Down	0.000104685	0.0370193
GO_CARDIAC_NEURAL_CREST_CELL_DEVELOPMENT_INVOLVED_IN_OUTFLOW_TRACT_MORPHOGENESIS	5	Down	0.117733	0.8301	Down	0.000113492	0.037445
REACTOME_COLLAGEN_BIOSYNTHESIS_AND_MODIFYING_ENZYMES	58	Down	0.00307798	0.388776	Down	0.00012938	0.0385627
REACTOME_NONSENSE_MEDIATED_DECAY_NMD_INDEPENDENT_OF_THE_EXON_JUNCTION_COMPLEX_EJC	90	Up	0.0668404	0.751299	Down	0.000142793	0.0408113
GO_CYTOSOLIC_RIBOSOME	100	Up	0.220181	0.911072	Down	0.000159135	0.0429392
GO_FIBRILLAR_COLLAGEN_TRIMER	11	Down	0.298981	0.944218	Down	0.000172876	0.0429392
GO_FRIZZLED_BINDING	27	Down	0.33584	0.957733	Down	0.000164573	0.0429392
GO_TRANSMEMBRANE_RECEPTOR_PROTEIN_SERINE_THREONINE_KINASE_BINDING	9	Down	0.544378	0.975867	Down	0.00016942	0.0429392
GO_REGULATION_OF_WNT_SIGNALING_PATHWAY_PLANAR_CELL_POLARITY_PATHWAY	14	Down	0.200111	0.900241	Down	0.000181271	0.0444946
GO_PATHWAY_RESTRICTED_SMAD_PROTEIN_PHOSPHORYLATION	49	Down	0.481658	0.967845	Down	0.000198988	0.0466481
REACTOME_EUKARYOTIC_TRANSLATION_INITIATION	114	Up	0.271554	0.932476	Down	0.000215779	0.0483461
GO_PRESYNAPTIC_ACTIVE_ZONE	63	Up	0.00551546	0.4406	Up	2.28882e-06	0.00955081
REACTOME_TRANSMISSION_ACROSS_CHEMICAL_SYNAPSES	213	Up	0.0402878	0.694165	Up	3.09643e-06	0.0101386
REACTOME_GABA_SYNTHESIS_RELEASE_REUPTAKE_AND_DEGRADATION	17	Up	0.0028497	0.385798	Up	4.39098e-06	0.0114517
REACTOME_CHOLESTEROL_BIOSYNTHESIS	24	Up	1.59195e-05	0.0412274	Up	6.84878e-06	0.0120499
REACTOME_G_PROTEIN_GATED_POTASSIUM_CHANNELS	18	Up	0.0819494	0.771649	Up	6.54765e-06	0.0120499
GO_PRESYNAPSE	410	Up	0.00209074	0.348583	Up	1.1642e-05	0.0141256
GO_SYNAPTIC_VESICLE_EXOCYTOSIS	101	Up	0.00518835	0.438079	Up	1.08447e-05	0.0141256
GO_SYNAPTIC_MEMBRANE	348	Up	0.00749394	0.468931	Up	9.85878e-06	0.0141256
REACTOME_NEURONAL_SYSTEM	319	Up	0.0108344	0.488192	Up	1.17297e-05	0.0141256
GO_SIGNAL_RELEASE_FROM_SYNAPSE	145	Up	0.0101834	0.482617	Up	1.56915e-05	0.0172309
REACTOME_NEUROTRANSMITTER_RECEPTORS_AND_POSTSYNAPTIC_SIGNAL_TRANSMISSION	154	Up	0.0483215	0.715304	Up	1.66811e-05	0.0174017
GO_AXON_PART	335	Up	0.000412271	0.243318	Up	1.93446e-05	0.0181704
GO_GLUTAMATERGIC_SYNAPSE	318	Up	0.00299886	0.388194	Up	2.46737e-05	0.0187585
GO_SYNAPSE_PART	794	Up	0.003025	0.388776	Up	2.59384e-05	0.0187585
GO_EXOCYTIC_VESICLE	180	Up	0.0138911	0.532355	Up	2.73106e-05	0.0187585
REACTOME_INWARDLY_RECTIFYING_KPLUS_CHANNELS	23	Up	0.0220409	0.595257	Up	2.71991e-05	0.0187585
REACTOME_SIGNALING_BY_RAS_MUTANTS	51	Up	0.0272299	0.62391	Up	2.40837e-05	0.0187585
GO_SYNAPTIC_VESICLE_MEMBRANE	91	Up	0.0620081	0.742783	Up	2.19025e-05	0.0187585
REACTOME_GABA_RECEPTOR_ACTIVATION	35	Up	0.326097	0.951335	Up	2.30608e-05	0.0187585
GO_POSTSYNAPTIC_MEMBRANE	258	Up	0.0143107	0.539328	Up	3.04373e-05	0.0198451
GO_VESICLE_MEDIATED_TRANSPORT_IN_SYNAPSE	181	Up	0.00920388	0.47453	Up	4.61716e-05	0.0232382
GO_N_ACETYLNEURAMINATE_CATABOLIC_PROCESS	6	Up	0.0133184	0.529364	Up	4.62495e-05	0.0232382
REACTOME_SIGNALING_BY_EGFR	44	Up	0.184164	0.893531	Up	4.67794e-05	0.0232382
REACTOME_INTERACTION_BETWEEN_L1_AND_ANKYRINS	27	Up	0.0152852	0.541766	Up	4.82476e-05	0.0234102
GO_POSTSYNAPSE	521	Up	0.00430013	0.418367	Up	5.12313e-05	0.0237531
GO_REGULATION_OF_SYNAPTIC_VESICLE_CYCLE	102	Up	0.00440241	0.418367	Up	5.5328e-05	0.0244276
GO_REGULATION_OF_CALCIUM_ION_DEPENDENT_EXOCYTOSIS	98	Up	0.0215057	0.594779	Up	5.61985e-05	0.0244276
GO_SYNAPTIC_VESICLE_LOCALIZATION	144	Up	0.000721337	0.26222	Up	6.32442e-05	0.0253755
GO_CALCIUM_ION_REGULATED_EXOCYTOSIS	130	Up	0.0304607	0.638952	Up	7.88876e-05	0.0310549
GO_PROTEIN_TRANSPORT_WITHIN_LIPID_BILAYER	47	Up	0.456376	0.964496	Up	8.06809e-05	0.0311727
GO_DISTAL_AXON	246	Up	0.000327741	0.239863	Up	9.97158e-05	0.0358702
GO_AXONAL_TRANSPORT	52	Up	0.00122122	0.302628	Up	0.000110072	0.037445
GO_PRESYNAPTIC_MEMBRANE	129	Up	0.00136138	0.305082	Up	0.000119572	0.037445
GO_GABA_ERGIC_SYNAPSE	58	Up	0.00380079	0.411647	Up	0.000120246	0.037445
GO_REGULATION_OF_SYNAPTIC_VESICLE_TRANSPORT	74	Up	0.00512673	0.437894	Up	0.000107911	0.037445
GO_REGULATION_OF_NEUROTRANSMITTER_SECRETION	90	Up	0.0218271	0.595257	Up	0.000119867	0.037445
GO_NEUROTRANSMITTER_TRANSPORT	205	Up	0.0337683	0.65482	Up	0.000117979	0.037445
GO_PROTEIN_TRANSPORT_WITHIN_PLASMA_MEMBRANE	40	Up	0.366362	0.959975	Up	0.000114504	0.037445
GO_NEURON_SPINE	141	Up	0.015567	0.546429	Up	0.000126307	0.0385627
GO_INWARD_RECTIFIER_POTASSIUM_CHANNEL_ACTIVITY	11	Up	0.764192	0.990871	Up	0.000141762	0.0408113
GO_SYNAPSE	1007	Up	0.00685002	0.462257	Up	0.000148967	0.0414405
GO_NEURON_TO_NEURON_SYNAPSE	316	Up	0.0391616	0.690114	Up	0.000147561	0.0414405
REACTOME_GABA_B_RECEPTOR_ACTIVATION	30	Up	0.253395	0.930452	Up	0.000155848	0.0427844
REACTOME_SYNAPTIC_ADHESION_LIKE_MOLECULES	19	Up	0.00911293	0.474215	Up	0.00016996	0.0429392
REACTOME_PHASE_0_RAPID_DEPOLARISATION	35	Up	0.032729	0.651363	Up	0.00017228	0.0429392
GO_AXON_CYTOPLASM	53	Up	0.00220454	0.350723	Up	0.000188741	0.044887
GO_SODIUM_CHANNEL_COMPLEX	17	Up	0.0304275	0.638952	Up	0.000188695	0.044887
GO_DENDRITIC_SPINE_MORPHOGENESIS	52	Up	0.21674	0.908138	Up	0.000189324	0.044887
GO_PRESYNAPTIC_ACTIVE_ZONE_MEMBRANE	25	Up	0.00146242	0.314467	Up	0.000212044	0.0481024
GO_REGULATION_OF_NEUROTRANSMITTER_TRANSPORT	113	Up	0.0265582	0.617526	Up	0.000212108	0.0481024
GO_MAIN_AXON	59	Up	0.0441165	0.704336	Up	0.000208134	0.0481024
GO_VOLTAGE_GATED_SODIUM_CHANNEL_ACTIVITY	16	Up	0.00233316	0.352442	Up	0.000217817	0.0483461
REACTOME_ACTIVATION_OF_NMDA_RECEPTORS_AND_POSTSYNAPTIC_EVENTS	80	Up	0.0385079	0.685112	Up	0.000221449	0.0486349
GO_SYNAPTIC_VESICLE_DOCKING	11	Up	0.0671692	0.751299	Up	0.000224427	0.0487755
